# A validated strategy to infer protein biomarkers from RNA-Seq by combining multiple mRNA splice variants and time-delay

**DOI:** 10.1101/599373

**Authors:** Rasmus Magnusson, Olof Rundquist, Min Jung Kim, Sandra Hellberg, Chan Hyun Na, Mikael Benson, David Gomez-Cabrero, Ingrid Kockum, Jesper Tegnér, Fredrik Piehl, Maja Jagodic, Johan Mellergård, Claudio Altafini, Jan Ernerudh, Maria C. Jenmalm, Colm E. Nestor, Min-Sik Kim, Mika Gustafsson

**Affiliations:** Bioinformatics, Department of Physics, Chemistry and Biology, Linköping University, Linköping, Sweden; Department of Applied Chemistry, College of Applied Sciences, Kyung Hee University, Yong-in 446-701, Republic of Korea; Department of Clinical and Experimental Medicine, Linköping University, Linköping, Sweden; Department of Neurology, Institute for Cell Engineering, Johns Hopkins University School of Medicine, Baltimore, MD, USA; Centre for Personalised Medicine, Linköping University, Linköping, Sweden; Navarrabiomed, Complejo Hospitalario de Navarra, Universidad Pública de Navarra, IdiSNA, 31008 Pamplona, Spain; Department of Clinical Neuroscience, Center for Molecular Medicine, Karolinska Institute, 171 77, Stockholm, Sweden; Biological and Environmental Sciences and Engineering Division, Computer, Electrical and Mathematical Sciences and Engineering Division, King Abdullah University of Science and Technology (KAUST), Thuwal 23955–6900, Saudi Arabia; Unit of Computational Medicine, Department of Medicine, Solna, Center for Molecular Medicine, Karolinska Institutet, Stockholm, Sweden; Science for Life Laboratory, Solna, Sweden; Department of Neurology, Linköping University, Linköping, Sweden; Department of Automatic Control, Linköping University, Linköping, Sweden; Department of Clinical Immunology and Transfusion Medicine and Department of Clinical and Experimental Medicine, Linköping University, Linköping, Sweden; Department of New Biology, Daegu Gyeongbuk Institute of Science and Technology, Daegu 711-873, Republic of Korea

## Abstract

**Background:** Profiling of mRNA expression is an important method to identify biomarkers but complicated by limited correlations between mRNA expression and protein abundance. We hypothesised that these correlations could be improved by mathematical models based on measuring splice variants and time delay in protein translation.

**Methods:** We characterised time-series of primary human naïve CD4^+^ T cells during early T-helper type 1 differentiation with RNA-sequencing and mass-spectrometry proteomics. We then performed computational time-series analysis in this system and in two other key human and murine immune cell types. Linear mathematical mixed time-delayed splice variant models were used to predict protein abundances, and the models were validated using out-of-sample predictions. Lastly, we re-analysed RNA-Seq datasets to evaluate biomarker discovery in five T-cell associated diseases, validating the findings for multiple sclerosis (MS) and asthma.

**Results:** The new models demonstrated median correlations of mRNA-to-protein abundance of 0.79-0.94, significantly out-performing models not including the usage of multiple splice variants and time-delays, as shown in cross-validation tests. Our mathematical models provided more differentially expressed proteins between patients and controls in all five diseases. Moreover, analysis of these proteins in asthma and MS supported their relevance. One marker, sCD27, was clinically validated in MS using two independent cohorts, for treatment response and prognosis.

**Conclusion:** Our splice variant and time-delay models substantially improved the prediction of protein abundance from mRNA data in three immune cell-types. The models provided valuable biomarker candidates, which were validated in clinical studies of MS and asthma. We propose that our strategy is generally applicable for biomarker discovery.
