## Supplementary material for "A validated strategy to infer protein biomarkers from RNA-Seq by combining multiple mRNA splice variants and time-delay": TableS2

### Sheet: Blad1
S2. Top 20 differentially expressed proteins in multiple sclerosis. Markers previously associated with multiple sclerosis are indicated in grey.
Symbol	PMID
ANXA1	31462505, 23277546
CD27	28055081, 30019626
CD40LG	28284329, 29050818
TOR1A
GPR183	28147280
FKBP4
DNAJA1	12915464
HSPA8	9184657
JUN	10550297
JUND
KPNA2
PFDN5
TUFM
CASP8AP2	17804543
KCTD5
GIMAP4
NOP10
MRPS6
FGD3
GIMAP1
