## Supplementary material for "A validated strategy to infer protein biomarkers from RNA-Seq by combining multiple mRNA splice variants and time-delay": TableS3

### Sheet: Asthma
S3. Top 20 differentially expressed proteins in asthma. Markers previously associated with asthma are indicated in grey.
Symbol	p-value	PMID
ZFP36L2	4.0041551600364585e-06	15902098
MSL2	1.3826942406517044e-05
TNFAIP3	1.6414643170064485e-05	25362490
SYAP1	1.7875618903501664e-05
TWISTNB	0.00016940703897291238
VPS37B	0.00021218287122257907	29496485
DDIT4	0.00021218287122257907
RYBP	0.00021218287122257907
ZFP36	0.00024612812790523146	29496485
GALM	0.00024612812790523146
PER1	0.00028511808363161525
ADO	0.00032983852077798963
NUDC	0.00032983852077799424
CDKN2AIP	0.0003542356440873337
BCL3	0.000354584503795117	19187333
RASSF3	0.0003810584520506835
TBCB	0.0003810584520506835
ZNF184	0.0004396387526265617
TNFAIP8L2	0.0006248810301386917
IRS2	0.0007175555786755562	25863981
