## Supplementary material for "A validated strategy to infer protein biomarkers from RNA-Seq by combining multiple mRNA splice variants and time-delay": TableS4

### Sheet: Fig 3 
S4. Predicted differentially expressed proteins not detectable by standard RNA-Seq data analysis. Markers previously associated with asthma are indicated in grey.
SYMBOL	p-value	PMID
GALM	0.00024612812790523146
CDKN2AIP	0.0003542356440873337
TBCB	0.0003810584520506835
DDHD2	0.001141834230011359
OCIAD2	0.001201120788825206
LPXN	0.0018195501959980805
SPRYD3	0.002657401925235393
MAT2B	0.0029107712523428232
COASY	0.004321559656513979
SKP1	0.004322259850073082
TBXAS1	0.005777720589810007
HDLBP	0.005777720589810007
ZDHHC24	0.006789471791825825
UBL4A	0.006883136784394794
DCXR	0.00723747167110928
HELZ	0.007706859389550604
ZMYM2	0.008421014324252496
PSMB8	0.008617853222337792
ELMO2	0.008817296915851003
TNFAIP8	0.00962392633495944	29083406
CRIP2	0.010151602395382259
TMC8	0.0101652018919562
PRPS1	0.0101652018919562
SLC25A11	0.01195520651696083
UBE2S	0.01195520651696083
ISCU	0.013298743972937834
NDRG1	0.013298743972937834	24705297
RAPGEF6	0.013735253575172341
BDH2	0.013966324733315102
CDKN2AIPNL	0.014774051291058772
PSMF1	0.014774051291058772
BOLA1	0.015354022891235606
PA2G4	0.015564411386633694
CPT2	0.016391739678981384
PIEZO1	0.01649291590526021	24391521
RPS23	0.01725745608311961
NUCB1	0.01725745608311961
DIMT1	0.01910992220684441
ZFR	0.01910992220684441
PDCD6IP	0.01910992220684441
LAMTOR1	0.020099701480798697
MRPL53	0.020099701480798697
MRPS17	0.021003826111634788
GRAP2	0.02113392812916085	25863981
ESD	0.02113392812916085
GSTM2	0.02133962732604862
GOT1	0.022079448244890783
IRF3	0.02220457615811213
M6PR	0.02221421224810397
HMGN5	0.022566550459209567
SNU13	0.02334220201289096
SDF2L1	0.024519583562062533
RBBP7	0.024519583562062533
DTD1	0.025748080821107897
RFTN1	0.026974249014164783
RNASEH2B	0.027029455263273786
PAPOLA	0.027029455263273786
UHRF2	0.02836265168949708
PRDX6	0.028365505605210038
1 PGK	0.028365505605210038
PDCD11	0.028365505605210038
PRDX2	0.028365505605210038
LYRM9	0.028755304882121392
POLR2B	0.031196833998691883
SORL1	0.031209012771740187
GPI	0.031209012771740187
ZC3H11A	0.03158213122149737
CANX	0.03166832059202672
MRPS14	0.03220286276022154
THAP4	0.03272024955035088
STIP1	0.033582391991980425
EXOC6	0.03390519693784312
SELPLG	0.03593140516260313	16376825
ABCE1	0.03593140516260313
CHD2	0.03593140516260313
PIP4K2C	0.03756637389571904
UTP6	0.0377994194780792
INO80B	0.038921276911868544
CEP78	0.040800605904993965
DKC1	0.04125001659393983
ZRSR2	0.043149928006671064
DNAJC8	0.04316499633141314
DEF6	0.04316499633141314
ARHGAP15	0.04316499633141314	29083406
RPS17	0.04316499633141314
BLVRA	0.04316499633141314
ANXA4	0.04374823299694795
MPI	0.04374823299694795
12 LSM	0.04451588584522959
CMTR1	0.04515456962427891
AP5M1	0.04515456962427891
PRKRA	0.04674288272934616
ISOC2	0.04688618596893358
AAK1	0.047220904003577334
C1orf123	0.047220904003577334
ARHGAP1	0.047220904003577334
MRPS31	0.047220904003577334
CD53	0.047220904003577334
PDIA4	0.047220904003577334
CFAP20	0.049362094986466584
RB1	0.049366194751932685
DESI1	0.049366194751932685
ADAM17	0.04964457405333588	19895983
