## Supplementary material for "A validated strategy to infer protein biomarkers from RNA-Seq by combining multiple mRNA splice variants and time-delay": TableS5

### Sheet: Blad1
Table S5. Patient and healthy control characteristics at inclusion and follow-up
			Controls*		Patients
					Baseline	4 years
CIS and newly diagnosed MS cohort&	n		23		41	39
	Possible MS		N/A		19	7
	Relapsing remitting (n)		N/A		22	32
	Median age, yrs (range)				31 (24-36)	32 (22-64)
	Sex (M/F)		5/18		9/32
	Median disease duration (months,range)		N/A		3.5 (0.3-120)
	Median EDSS (range)		N/A		2.0 (0-4.5)
	Treatment (number of subjects)
	No DMT				41	18
	Interferon-β				0	6
	Dimetylfumarate				0	2
	Fingolimod				0	3
	Natalizumab				0	10
Pre-and posttreatment cohort					Baseline	After
	n				16	16
	Median age, yrs (range)				42 (22-63)
	Relapsing remitting (n)				13	12
	Secondary progressive (n)				3	4
	Sex (M/F)				11/5
	Median disease duration (monts, range)				120.0 (10.8-360)
	Annualized relapse rate (mean)**				0.9
	Median EDSS (range)				2.5 (0-4)	2 (0-5)
	Previous treatment
	No DMT				3
	Interferon-β				10
	Glatiramer acetate				2
	Other				1
* All controls were free from disease and medication and had normal CSF findings and no evidence of neurological disease.
**calculated over two years prior to sampling
&Consecutively included when first seeking medical attention at the Department of Neurology, University Hospital, Linköping, and fulfilling criteria of clinical isolated syndrome (CIS) or relapsing-remitting (RR) MS according to the revised MacDonald criteria from 2010
CIS: Clinically isolated syndrome; DMT: Disease modifying treatment; EDSS: Expanded Disability Status Scale; MS: multiple sclerosis

### Sheet: Blad2
17
1.5
7
7
6
48
6
1
2.5
29
1
3.5
0.8
8.5
2
10
2.5
2
8
70
1
17
1.5
1.3
5
1.5
120
0.5
1
4.5
11
5.5
36
1
1
1.8
12
24
0.3
0.3
2.5
3.5
0.3
120
